# Evolutionary dynamics of *de novo* mutations and mutant lineages arising in a simple, constant environment

**DOI:** 10.1101/540625

**Authors:** Margie Kinnersley, Katja Schwartz, Jacob Boswell, Dong-Dong Yang, Gavin Sherlock, Frank Rosenzweig

**Affiliations:** Division of Biological Sciences, The University of Montana, Missoula, MT 59812; School of Biological Sciences, Georgia Institute of Technology, Atlanta, GA 30332; Department of Genetics, Stanford University School of Medicine, Stanford, CA 94305-5120

**Author notes:** These authors contributed equally to this work (Margie Kinnersley, Katja Schwartz).

**Keywords:** *E. coli*, adaptive evolution, chemostat, metagenomics, population sequencing, clone sequencing, clonal interference, parallelism

## Abstract

A large, asexual population founded by a single clone evolves into a population teeming with many, whether or not its environment is structured, and whether or not resource levels are constant or fluctuating. The maintenance of genetic complexity in such populations has been attributed to balancing selection, or to either clonal interference or clonal reinforcement, arising from antagonistic or synergistic interactions, respectively. To distinguish among these possibilities, to identify targets of selection and establish when and how often they are hit, as well as to gain insight into how *de novo* mutations interact, we carried out 300-500 generation glucose-limited chemostat experiments founded by an *E. coli* mutator. To discover all *de novo* mutations reaching ≥1% frequency, we performed whole-genome, whole-population sequencing at ∼1000X-coverage every 50 generations. To establish linkage relationships among these mutations and depict the dynamics of evolving lineages we sequenced the genomes of 96 clones from each population when allelic diversity was greatest. Operon-specific mutations that enhance glucose uptake arose to high frequency first, followed by global regulatory mutations. Late-arising mutations were related to energy conservation as well as to mitigating pleiotropic effects wrought by earlier regulatory changes. We discovered extensive polymorphism at relatively few loci, with identical mutations arising independently in different lineages, both between and within replicate populations. Out of more than 3,000 SNPs detected in nearly 1,800 genes or intergenic regions, only 17 reached a frequency ≥ 98%, indicating that the evolutionary dynamics of adaptive lineages was dominated by clonal interference. Finally, our data show that even when mutational input is increased by an ancestral defect in DNA repair, the spectrum of beneficial mutations that reach high frequency in a simple, constant resource-limited environment is narrow, resulting in extreme parallelism where many adaptive mutations arise but few ever go to fixation.

**Author Summary:** Microbial evolution experiments open a window on the tempo and dynamics of evolutionary change in asexual populations. High-throughput sequencing can be used to catalog *de novo* mutations, determine in which lineages they arise, and assess allelic interactions by tracking the fate of those lineages. This *adaptive genetics* approach makes it possible to discover whether clonal interactions are antagonistic or synergistic, and complements genetic screens of induced deleterious/loss-of-function mutants. We carried out glucose-limited chemostat experiments founded by an *E. coli* mutator and performed whole-genome, whole-population sequencing on 300-500 generation evolutions, cataloging 3,346 *de novo* mutations that reached ≥1% frequency. Mutations enhancing glucose uptake rose to high frequency first, followed by global regulatory changes that modulate growth rate and limiting resource assimilation, then by mutations that favor energy conservation or mitigate pleiotropic effects of earlier regulatory changes. We discovered that a few loci were highly polymorphic, with identical mutations arising independently in different lineages, both between and within replicate populations. Thus, when mutational input is increased by an ancestral defect in DNA repair, the spectrum of beneficial mutations that arises under constant resource-limitation is narrow, resulting in extreme parallelism where many adaptive mutations arise but few ever become fixed.
