## Supplementary Data File S2 for "Evolutionary dynamics of *de novo* mutations and mutant lineages arising in a simple, constant environment"

### Sheet: Sheet1
				File S2. Alleles mapped onto clone phylogenies (Fig 4).
Chemostat	Region	Type	Reference	Allele	Clones	Sample count	Coding region change	Amino acid change	Allele Number
1G_3_300	1110191	SNV	G	T	E12, F11, F6, H5, B4, B10, G5, G7, C1, C7, A11, A2	12	opgH:c.106G>T	opgH:p.Glu36*	22
1G_2_500	1110378	SNV	C	A	B9, D11	2	opgH:c.293C>A	opgH:p.Pro98Gln	13
1G_2_500	1110729	SNV	G	T	B1, B10, F3, F1, E1, E5, H7, H2, H1, H9, A5, D4	12	opgH:c.644G>T	opgH:p.Gly215Val	6
1G_3_300	1110961	SNV	C	A	E7, E8, F9, F8, F1, F5, H10, H12, H1, H2, H9, B2, B5, G1, G6, D5, D1, D11, D4, C2, C5, A3, A10, A9, A12, A8	26	opgH:c.876C>A	opgH:p.Cys292*	17
1G_1_450	1110977	SNV	G	T	B01	1	opgH:c.892G>T	opgH:p.Ala298Ser	25
1G_3_300	1110977	SNV	G	T	B5	1	opgH:c.892G>T	opgH:p.Ala298Ser	25
1G_1_450	1111086	SNV	G	T	H08, H10, H09, A05, B02, B03, B06, C10, C11, C12, D05, D03, E02, E07, E09, E10, E12, F04, F09, F07, F10, F05, F06, F12, G03, G04, G08, G09, G11	29	opgH:c.1001G>T	opgH:p.Arg334Leu	3
1G_2_500	1111124	SNV	G	T	E6	1	opgH:c.1039G>T	opgH:p.Ala347Ser	10
1G_1_450	1111162	SNV	G	T	B07	1	opgH:c.1077G>T		24
1G_3_300	1111204	SNV	G	T	H8, H7, A7	3	opgH:c.1119G>T	opgH:p.Gln373His	21
1G_2_500	1111253	SNV	C	A	B4, F4, F6, A7, D10, D5	6	opgH:c.1168C>A	opgH:p.Gln390Lys	12
1G_2_500	1111303	SNV	C	A	C7	1	opgH:c.1218C>A	opgH:p.Phe406Leu	16
1G_2_500	1111307	SNV	C	A	G4	1	opgH:c.1222C>A	opgH:p.Gln408Lys	5
1G_3_300	1111320	SNV	C	A	C4	1	opgH:c.1235C>A	opgH:p.Ser412*	18
1G_2_500	1111383	SNV	C	A	A11	1	opgH:c.1298C>A	opgH:p.Ala433Asp	8
1G_1_450	1111385	SNV	C	A	H01, H02, H03, H06, H07, H11, H05, H04, A01, A02, A03, A04, A07, A08, A09, A10, A12, B09, B10, B04, B11, B08, B07, B05, C02, C01, C04, C06, C07, C05, C08, C09, D06, D01, D04, D02, D08, D09, D11, D12, E01, E03, E08, E05, F01, F03, F11, G01, G02, G05, G06, G07, G10, G12	54	opgH:c.1300C>A	opgH:p.Pro434Thr	4
1G_2_500	1111400	SNV	G	T	C4	1	opgH:c.1315G>T	opgH:p.Gly439Cys	9
1G_2_500	1111443	SNV	C	A	B5, B8, B7, F9, F11, F7, C1, H4, H8, H3, A8, A10, G10, D1, D9, D8	16	opgH:c.1358C>A	opgH:p.Ala453Glu	7
1G_2_500	1111547	SNV	C	A	D2, D7	2	opgH:c.1462C>A	opgH:p.Arg488Ser	11
1G_1_450	1111606	SNV	C	A	B01, F02	2	opgH:c.1521C>A	opgH:p.His507Gln	1
1G_2_500	1111608	SNV	C	A	F8	1	opgH:c.1523C>A	opgH:p.Pro508Gln	14
1G_2_500	1111619	SNV	G	T	A4, D12	2	opgH:c.1534G>T	opgH:p.Ala512Ser	15
1G_3_300	1111862	SNV	G	T	E6, F4, F3, B9, G12, G3, D6, D9, C9, C8, C12, C3	12	opgH:c.1777G>T	opgH:p.Gly593*	23
1G_1_450	1112191	SNV	C	A	A11	1	opgH:c.2106C>A	opgH:p.Ser702Arg	2
1G_3_300	1112408	SNV	G	T	E10	1	opgH:c.2323G>T	opgH:p.Glu775*	19
1G_3_300	1112556	SNV	C	A	D7	1	opgH:c.2471C>A	opgH:p.Ser824*	20
1G_2_500	3551225	SNV	C	A	B5, B8, B7, B11, F9, F11, F7, F4, C7, C1, C12, C5, H4, H8, H3, A6, A8, A10, A4, G10, G8, D10, D6, D1, D12, D9, D8	27	malT:c.119C>A	malT:p.Pro40His	4
1G_2_500	3551264	SNV	C	A	B9, B2, F8, A12, A9, A3, G9, D11	8	malT:c.158C>A	malT:p.Ala53Glu	9
1G_3_300	3551264	SNV	C	A	E11	1	malT:c.158C>A	malT:p.Ala53Glu	9
1G_2_500	3551534	SNV	G	T	B3	1	malT:c.428G>T	malT:p.Arg143Leu	10
1G_1_450	3551610	SNV	C	A	H09	1	malT:c.504C>A		3
1G_2_500	3551812	SNV	G	T	G12	1	malT:c.706G>T	malT:p.Ala236Ser	11
1G_2_500	3551825	SNV	C	A	F10	1	malT:c.719C>A	malT:p.Ala240Glu	6
1G_2_500	3551833	SNV	C	A	C4, A11	2	malT:c.727C>A	malT:p.Leu243Met	5
1G_3_300	3551833	SNV	C	A	D3	1	malT:c.727C>A	malT:p.Leu243Met	5
1G_3_300	3552039	SNV	G	T	E6, E12, E7, E8, F9, F4, F11, F8, F1, F3, F5, F6, H10, H5, H12, H8, H1, H7, H2, B4, B2, B9, B10, B5, G5, G12, G7, G1, G6, G3, D6, D5, D1, D9, D11, D4, D7, C9, C1, C2, C8, C5, C7, C12, C3, A11, A3, A10, A7, A9, A12, A8, A2	53	malT:c.933G>T	malT:p.Met311Ile	13
1G_3_300	3552062	SNV	G	T	E5, E9, F12, F2, H6, H4, B6, B8, B1, G8, G9, G11, G2, D10, C10	15	malT:c.956G>T	malT:p.Cys319Phe	12
1G_1_450	3552112	SNV	C	A	A11, D10	2	malT:c.1006C>A	malT:p.Leu336Met	2
1G_2_500	3552180	SNV	C	A	E6	1	malT:c.1074C>A	malT:p.Ser358Arg	8
1G_2_500	3553017	SNV	C	A	E11, G6	2	malT:c.1911C>A	malT:p.Asn637Lys	7
1G_1_450	3553152	SNV	G	T	A06	1	malT:c.2046G>T		1
1G_2_500	4244979	SNV	G	T	C3	1	malK:c.173G>T	malK:p.Gly58Val	3
1G_3_300	4245247	SNV	G	T	D10	1	malK:c.441G>T		5
1G_2_500	4245408	SNV	C	A	G5	1	malK:c.602C>A	malK:p.Ala201Asp	4
1G_3_300	4245419	SNV	G	T	C8	1	malK:c.613G>T	malK:p.Val205Leu	7
1G_2_500	4245480	SNV	C	A	B1, B10, F3, F1, E1, E5, H7, H2, H1, H9, A5	11	malK:c.674C>A	malK:p.Pro225Gln	2
1G_3_300	4245480	SNV	C	A	H11, B12, G10, C4	4	malK:c.674C>A	malK:p.Pro225Gln	2
1G_1_450	4245663	SNV	G	T	C10	1	malK:c.857G>T	malK:p.Arg286Leu	8
1G_1_450	4245693	SNV	C	A	H01, H02, H03, H08, H10, H09, H06, H07, H12, H11, H05, H04, A01, A02, A03, A05, A04, A07, A08, A09, A10, A11, A12, B01, B02, B03, B09, B06, B10, B04, B12, B11, B08, B07, B05, C02, C01, C03, C04, C06, C07, C05, C08, C09, C10, C11, C12, D05, D06, D01, D03, D04, D02, D07, D08, D09, D10, D11, D12, E01, E03, E08, E06, E02, E07, E05, E09, E10, E11, E12, E04, F02, F01, F04, F09, F03, F07, F08, F10, F05,…	95	malK:c.887C>A	malK:p.Ala296Asp	1
1G_3_300	4245852	SNV	C	A	E10	1	malK:c.1046C>A	malK:p.Pro349Gln	6
1G_1_450	4398395	SNV	G	T	A01, A04, A12, B01, B06, C04, D04, D09, F02, F12, G02, G06, G10	13	hfq:c.85G>T	hfq:p.Gly29Cys	1
1G_3_300	4398395	SNV	G	T	E5, E9, F12, F2, H6, H4, B6, B8, B1, G8, G9, G11, G2, D10, C10	15	hfq:c.85G>T	hfq:p.Gly29Cys	1
1G_1_450	4398494	SNV	G	T	H05, A02, A09, A10, A11, B10, B07, B05, D02, D07, D10, G12	12	hfq:c.184G>T	hfq:p.Val62Phe	2
1G_2_500	4398494	SNV	G	T	B12, E6, A7, D5	4	hfq:c.184G>T	hfq:p.Val62Phe	2
1G_1_450	4398466	SNV	G	T	H08, H10, H09, A05, B02, B03, C10, C11, C12, D05, D03, E02, E07, E09, E10, E12, F04, F09, F07, F10, F05, F06, G03, G04, G08, G09, G11	27	hfq:c.156G>T	hfq:p.Gln52His	3
1G_1_450	4398404	SNV	C	A	A08	1	hfq:c.94C>A	hfq:p.Leu32Met	4
1G_1_450	4398500	SNV	C	A	H01, H02, H03, H06, H07, H11, H04, A03, A07, B09, B11, B08, C02, C01, C07, C08, C09, D06, D01, D08, D11, D12, E03, E08, E05, F01, F03, F11, G01, G05, G07	31	hfq:c.190C>A	hfq:p.Pro64Thr	5
1G_1_450	4398501	SNV	C	A	C06, C05	2	hfq:c.191C>A	hfq:p.Pro64Gln	6
1G_2_500	4398501	SNV	C	A	F4, C4, A11, D10	4	hfq:c.191C>A	hfq:p.Pro64Gln	6
1G_1_450	4398403	SNV	G	T	B04, E01	2	hfq:c.93G>T	hfq:p.Lys31Asn	7
1G_2_500	4398403	SNV	G	T	B5, B8, B7, F9, F11, F7, C1, H4, H8, H3, H2, H1, A8, A10, G10, D1, D4, D9, D8	19	hfq:c.93G>T	hfq:p.Lys31Asn	7
1G_2_500	4398419	SNV	G	T	G4	1	hfq:c.109G>T	hfq:p.Glu37*	8
1G_2_500	4398360	SNV	G	T	E11, G6	2	hfq:c.50G>T	hfq:p.Arg17Leu	9
1G_3_300	4398360	SNV	G	T	C4	1	hfq:c.50G>T	hfq:p.Arg17Leu	9
1G_2_500	4398404	SNV	C	A	D2, D7	2	hfq:c.94C>A	hfq:p.Leu32Met	4
1G_2_500	4398388	SNV	G	T	B4, F6	2	hfq:c.78G>T	hfq:p.Leu26Phe	10
1G_3_300	4398489	SNV	C	A	E6, E11, E10, E12, E7, E8, F9, F4, F11, F8, F1, F3, F5, F6, H10, H5, H12, H8, H1, H7, H2, H9, B4, B2, B9, B10, B5, G5, G12, G7, G1, G6, G3, D3, D6, D5, D1, D9, D11, D4, D7, C9, C1, C2, C8, C5, C7, C12, C3, A11, A3, A10, A7, A9, A12, A8, A2	57	hfq:c.179C>A	hfq:p.Ser60Tyr	11
1G_3_300	4547002	SNV	G	T	E3, F7, H3, B7, D2, A6, A5, A1	8	fimH:c.172G>T	fimH:p.Asp58Tyr	6
1G_1_450	4547014	SNV	C	A	H12, E04	2	fimH:c.184C>A	fimH:p.Gln62Lys	2
1G_2_500	4547014	SNV	C	A	E11	1	fimH:c.184C>A	fimH:p.Gln62Lys	2
1G_1_450	4547019	SNV	C	A	E02	1	fimH:c.189C>A		3
1G_1_450	4547110	SNV	G	T	A06	1	fimH:c.280G>T	fimH:p.Gly94Trp	1
1G_2_500	4547110	SNV	G	T	B6, F12, F2, E2, E4, E10, E7, E3, C2, C6, C10, C11, C9, H6, H5, H11, H12, H10, A2, A1, G1, G3, G7, G2, G11, D3	26	fimH:c.280G>T	fimH:p.Gly94Trp	1
1G_3_300	4547110	SNV	G	T	E4, E3, F7, F10, H3, B7, D2, D12, C11, A4, A6, A5, A1	13	fimH:c.280G>T	fimH:p.Gly94Trp	1
1G_2_500	4547205	SNV	G	T	E8	1	fimH:c.375G>T		4
1G_2_500	4547209	SNV	G	C	B6, F12, F2, E2, E10, E7, E3, C2, C6, C10, C11, C9, H6, H5, H11, H12, H10, A2, A1, G1, G3, G7, G2, G11, D3	25	fimH:c.379G>C	fimH:p.Ala127Pro	5
1G_3_300	4547376	SNV	C	A	F2	1	fimH:c.546C>A	fimH:p.Cys182*	7
